# microRNA profiling of mouse cortical progenitors and neurons reveals miR-486-5p as a novel regulator of neurogenesis

**DOI:** 10.1101/2019.12.27.889170

**Authors:** Martina Dori, Daniel Cavalli, Mathias Lesche, Simone Massalini, Leila Haj Abdullah Alieh, Beatriz Cardoso de Toledo, Sharof Khudayberdiev, Gerhard Schratt, Andreas Dahl, Federico Calegari

**Affiliations:** CRTD – Center for Regenerative Therapies Dresden, School of Medicine, TU Dresden; Fetcherstrasse 105, 01307, Dresden, Germany; DRESDEN-concept Genome Center c/o Center for Molecular and Cellular Bioengineering (CMCB), Technische Universität Dresden; Fetcherstrasse 105, 01307, Dresden, Germany; Institute for Physiological Chemistry, Biochemical-Pharmacological Center Marburg, Philipps-University of Marburg, Marburg, Germany

## Abstract

MicroRNAs (miRNAs) are short (∼22 nt) single-stranded non-coding RNAs that regulate gene expression at the post-transcriptional level. Over the past years, many studies have extensively characterized the involvement of miRNA-mediated regulation in neurogenesis and brain development. However, a comprehensive catalog of cortical miRNAs cell-specifically expressed in progenitor types of the developing mammalian cortex is still missing. Overcoming this limitation, here we exploited a double reporter mouse line previously validated by our group to allow the identification of the transcriptional signature to neurogenic commitment and provide the field with the complete atlas of miRNAs expression in proliferating neural stem cells, neurogenic progenitors and newborn neurons during corticogenesis. By extending the currently known list of miRNAs expressed in the mouse brain by over two fold, our study highlights the power of cell type-specific analyses for the detection of transcripts that would otherwise be diluted out when studying bulk tissues. We further exploited our data by predicting putative novel miRNAs and validated the power of our approach by providing novel evidence for the involvement of miR-486 as a novel player in brain development.
