## Supplementary File S1 for "microRNA profiling of mouse cortical progenitors and neurons reveals miR-486-5p as a novel regulator of neurogenesis"

### Sheet: Sheet1
Dori et al., microRNA profiling of mouse cortical progenitors and neurons reveals miR-486-5p as a novel regulator of neurogenesis
List of putative novel miRNAs predicted by miRDeep2 and their read count in each cell population
chr	start	end	strand	precursor_name	precursor_sequence	mature_name	mature_sequence	PP_1	PP_2	PP_3	DP_1	DP_2	DP_3	N_1	N_2	N_3
chr10	66905420	66905464	+	mmu-miR-n-1	gcaugugugugugcacauauguguaagugccugcauguaugugu	mmu-miR-n-1-5p	uaagugccugcauguaugugu	0	0	0	0	0	0	0	9	0
chr10	66905420	66905464	+	mmu-miR-n-1	gcaugugugugugcacauauguguaagugccugcauguaugugu	mmu-miR-n-1-3p	gcaugugugugugcacauaug	0	0	0	0	0	0	0	0	0
chr10	82993990	82994040	+	mmu-miR-n-2	gguuuguucaagcugaucagagccucugucagccugucugagcgucucuu	mmu-miR-n-2-5p	ccugucugagcgucucuu	0	0	0	428	0	0	0	366	0
chr10	82993990	82994040	+	mmu-miR-n-2	gguuuguucaagcugaucagagccucugucagccugucugagcgucucuu	mmu-miR-n-2-3p	gguuuguucaagcu	0	0	0	0	0	0	0	0	0
chr10	94905418	94905473	+	mmu-miR-n-3	ggagggcagccacaguccuagcucuugcagcagcuaagauugugacuuccuccau	mmu-miR-n-3-5p	cuaagauugugacuuccuccau	0	0	0	0	0	0	9	0	0
chr10	94905418	94905473	+	mmu-miR-n-3	ggagggcagccacaguccuagcucuugcagcagcuaagauugugacuuccuccau	mmu-miR-n-3-3p	ggagggcagccacaguccuagcu	0	0	0	0	0	0	0	0	0
chr10	81209995	81210052	-	mmu-miR-n-4	gugaguguguguagucuccugacagggccacggaucuggagacucauagacucaacu	mmu-miR-n-4-5p	gugaguguguguagucuccuga	0	0	0	0	0	0	8	0	0
chr10	81209995	81210052	-	mmu-miR-n-4	gugaguguguguagucuccugacagggccacggaucuggagacucauagacucaacu	mmu-miR-n-4-3p	uggagacucauagacucaacu	0	0	0	0	0	0	3	0	0
chr11	6528032	6528100	-	mmu-miR-n-5	aauuuugaagugguuugaggccuugcccugcccucuccagagcaagguuauagaaauuucagacaaua	mmu-miR-n-5-5p	auagaaauuucagacaaua	762	499	360	836	659	1019	1662	407	1003
chr11	6528032	6528100	-	mmu-miR-n-5	aauuuugaagugguuugaggccuugcccugcccucuccagagcaagguuauagaaauuucagacaaua	mmu-miR-n-5-3p	aauuuugaagugguuugagg	0	0	0	0	0	0	0	0	0
chr11	114847286	114847359	+	mmu-miR-n-6	uccagcuuuguacaguggcugccaugguaggaacagucucaaaauuacccagcugucucaguucagcaggaag	mmu-miR-n-6-5p	ugucucaguucagcaggaag	22	31	0	24	13	22	0	27	22
chr11	114847286	114847359	+	mmu-miR-n-6	uccagcuuuguacaguggcugccaugguaggaacagucucaaaauuacccagcugucucaguucagcaggaag	mmu-miR-n-6-3p	uccagcuuuguacagu	0	0	0	0	0	0	0	0	0
chr11	77977953	77978011	+	mmu-miR-n-7	uugggaagguggauaauuugggcuugacagcucuucuccaaguuuccaacuccccgca	mmu-miR-n-7-5p	uugggaagguggauaauuuggg	0	0	0	0	0	0	0	0	13
chr11	77977953	77978011	+	mmu-miR-n-7	uugggaagguggauaauuugggcuugacagcucuucuccaaguuuccaacuccccgca	mmu-miR-n-7-3p	caaguuuccaacuccccgca	0	0	0	0	0	0	0	0	0
chr11	117077242	117077326	+	mmu-miR-n-8	acggucugggaaaaggcuccuguguggcuguacccgcccgaggugggugcagccccguaccagacagcccgaccuugaccuaaa	mmu-miR-n-8-5p	acggucugggaaaaggcuccug	0	0	0	0	0	0	0	0	8
chr11	117077242	117077326	+	mmu-miR-n-8	acggucugggaaaaggcuccuguguggcuguacccgcccgaggugggugcagccccguaccagacagcccgaccuugaccuaaa	mmu-miR-n-8-3p	gacagcccgaccuugaccuaaa	0	0	0	0	0	0	0	0	0
chr11	97573913	97573970	-	mmu-miR-n-9	cuguggggcguguguggcugcuggugcgcgcccccagccccacgccuccccaugcag	mmu-miR-n-9-5p	cuguggggcguguguggcugc	0	0	0	0	0	0	0	7	0
chr11	97573913	97573970	-	mmu-miR-n-9	cuguggggcguguguggcugcuggugcgcgcccccagccccacgccuccccaugcag	mmu-miR-n-9-3p	agccccacgccuccccaugcag	0	0	0	0	0	0	0	0	0
chr11	5080868	5080922	-	mmu-miR-n-10	ccccauaggauuuuaacagaacugugaagcagucuguuggauccugugaggaca	mmu-miR-n-10-5p	ucuguuggauccugugaggaca	0	0	0	0	0	0	9	0	0
chr11	5080868	5080922	-	mmu-miR-n-10	ccccauaggauuuuaacagaacugugaagcagucuguuggauccugugaggaca	mmu-miR-n-10-3p	ccccauaggauuuuaacagaac	0	0	0	0	0	0	0	0	0
chr11	100472674	100472731	-	mmu-miR-n-11	aagauggcggcggcuguggcggcggcagcugccgcugcggccgcggcugcaucuuuu	mmu-miR-n-11-5p	aagauggcggcggcuguggcgg	0	0	0	0	0	0	8	0	0
chr11	100472674	100472731	-	mmu-miR-n-11	aagauggcggcggcuguggcggcggcagcugccgcugcggccgcggcugcaucuuuu	mmu-miR-n-11-3p	gcugcggccgcggcugcaucuuuu	0	0	0	0	0	0	0	0	0
chr12	19718600	19718666	+	mmu-miR-n-12	aucccgaacgagcccccaaaugaaagaccccugaagggagacccucacucaagucucgggaacuuu	mmu-miR-n-12-5p	aucccgaacgagccccca	0	0	394	681	429	0	0	0	0
chr12	19718600	19718666	+	mmu-miR-n-12	aucccgaacgagcccccaaaugaaagaccccugaagggagacccucacucaagucucgggaacuuu	mmu-miR-n-12-3p	cucacucaagucucgggaacuuu	0	0	0	0	0	0	0	0	0
chr12	49279058	49279125	+	mmu-miR-n-13	gugcaccaccaugcccagcuagagaccauuuuuaagauguuuuguuugaggguuggguggaggcugc	mmu-miR-n-13-5p	gaggguuggguggaggcugc	0	12	9	16	17	22	49	21	23
chr12	49279058	49279125	+	mmu-miR-n-13	gugcaccaccaugcccagcuagagaccauuuuuaagauguuuuguuugaggguuggguggaggcugc	mmu-miR-n-13-3p	gugcaccaccaugcccagcu	0	0	0	0	0	0	0	0	0
chr12	112130886	112130946	-	mmu-miR-n-14	agugguccuaaacauuucacaauugugcuacagaacuguugaacugucaagaaccacugg	mmu-miR-n-14-5p	uugaacugucaagaaccacugg	25	16	10	25	13	22	62	24	22
chr12	112130886	112130946	-	mmu-miR-n-14	agugguccuaaacauuucacaauugugcuacagaacuguugaacugucaagaaccacugg	mmu-miR-n-14-3p	agugguccuaaacauuucacaa	0	0	0	0	0	0	0	0	0
chr12	108841490	108841552	+	mmu-miR-n-15	uccucagcaugucuucagaacucuggagacuguaucucagaguucuaggaugcuuuggcuug	mmu-miR-n-15-5p	uccucagcaugucuucagaacucu	3	0	0	0	0	0	0	0	0
chr12	108841490	108841552	+	mmu-miR-n-15	uccucagcaugucuucagaacucuggagacuguaucucagaguucuaggaugcuuuggcuug	mmu-miR-n-15-3p	aguucuaggaugcuuuggcuug	1	0	0	0	0	0	0	0	0
chr12	19718599	19718667	+	mmu-miR-n-16	aaucccgaacgagcccccaaaugaaagaccccugaagggagacccucacucaagucucgggaacuuug	mmu-miR-n-16-5p	aaucccgaacgagccccca	0	0	0	0	0	13	0	0	0
chr12	19718599	19718667	+	mmu-miR-n-16	aaucccgaacgagcccccaaaugaaagaccccugaagggagacccucacucaagucucgggaacuuug	mmu-miR-n-16-3p	cucacucaagucucgggaacuuug	0	0	0	0	0	0	0	0	0
chr12	54758245	54758320	-	mmu-miR-n-17	aggcuggagagauggcucagcggguaagagcacugacuguucuuccaaagguccugaguucaaaucccagcaacc	mmu-miR-n-17-5p	aggcuggagagauggcuc	8	0	0	0	0	0	0	0	0
chr12	54758245	54758320	-	mmu-miR-n-17	aggcuggagagauggcucagcggguaagagcacugacuguucuuccaaagguccugaguucaaaucccagcaacc	mmu-miR-n-17-3p	aguucaaaucccagcaacc	1	0	0	0	0	0	0	0	0
chr12	111790076	111790156	+	mmu-miR-n-18	cugcuuccuacccaggguugugggcagugugagugucagcuccuguggccacugcuuccuacccaggguugugggcagug	mmu-miR-n-18-5p	cuacccaggguugugggcagug	0	0	0	0	0	0	17	0	0
chr12	111790076	111790156	+	mmu-miR-n-18	cugcuuccuacccaggguugugggcagugugagugucagcuccuguggccacugcuuccuacccaggguugugggcagug	mmu-miR-n-18-3p	cugcuuccuacccaggguugug	0	0	0	0	0	0	0	0	0
chr13	21259767	21259831	+	mmu-miR-n-19	ggggauguagcucagugguagagcgcaugcuuagcaugcaugagguccuggguucgauccccag	mmu-miR-n-19-5p	ggggauguagcucagugguagagc	0	0	98	0	0	0	361	158	100
chr13	21259767	21259831	+	mmu-miR-n-19	ggggauguagcucagugguagagcgcaugcuuagcaugcaugagguccuggguucgauccccag	mmu-miR-n-19-3p	uccuggguucgauccccag	0	0	0	0	0	0	0	0	0
chr13	83738822	83738876	-	mmu-miR-n-20	uucgguuaucuagcuuuaugaagaccaauacacucauacagcuagauaaccaaa	mmu-miR-n-20-5p	uucgguuaucuagcuuuauga	29	17	22	30	20	34	71	27	0
chr13	83738822	83738876	-	mmu-miR-n-20	uucgguuaucuagcuuuaugaagaccaauacacucauacagcuagauaaccaaa	mmu-miR-n-20-3p	auacagcuagauaaccaaa	4	6	3	11	4	1	12	1	0
chr13	48884929	48884976	-	mmu-miR-n-21	uguagcccuggcuguccuggaacuugcuagguagaccaggcugaucu	mmu-miR-n-21-5p	uagguagaccaggcugaucu	0	6	0	0	5	0	0	0	5
chr13	48884929	48884976	-	mmu-miR-n-21	uguagcccuggcuguccuggaacuugcuagguagaccaggcugaucu	mmu-miR-n-21-3p	uguagcccuggcuguccuggaa	0	11	0	0	9	0	0	0	12
chr13	118052470	118052510	-	mmu-miR-n-22	aggguuccugggugucacacagaucucaguggaaccucca	mmu-miR-n-22-5p	aucucaguggaaccucca	735	0	0	0	0	0	0	17	0
chr13	118052470	118052510	-	mmu-miR-n-22	aggguuccugggugucacacagaucucaguggaaccucca	mmu-miR-n-22-3p	aggguuccuggguguca	0	0	0	0	0	0	0	0	0
chr13	48884929	48884978	-	mmu-miR-n-23	uguguagcccuggcuguccuggaacuugcuagguagaccaggcugaucu	mmu-miR-n-23-5p	uagguagaccaggcugaucu	0	0	0	9	0	0	0	0	0
chr13	48884929	48884978	-	mmu-miR-n-23	uguguagcccuggcuguccuggaacuugcuagguagaccaggcugaucu	mmu-miR-n-23-3p	uguguagcccuggcuguccuggaacu	0	0	0	4	0	0	0	0	0
chr14	63150292	63150348	-	mmu-miR-n-24	cuugggggcagagguggcacgguguuuguuguaacucagccacuguguccccuccu	mmu-miR-n-24-5p	ucagccacuguguccccuccu	3	0	0	0	0	0	0	0	0
chr14	63150292	63150348	-	mmu-miR-n-24	cuugggggcagagguggcacgguguuuguuguaacucagccacuguguccccuccu	mmu-miR-n-24-3p	cuugggggcagagguggcacggu	1	0	0	0	0	0	0	0	0
chr15	38058344	38058420	+	mmu-miR-n-25	aaauaucuuucuauggucuguuggccauugcagaaauuuguaagucuaauggccaauucauuagaaagaaacaucu	mmu-miR-n-25-5p	cauuagaaagaaacaucu	0	16	0	33	0	43	0	0	0
chr15	38058344	38058420	+	mmu-miR-n-25	aaauaucuuucuauggucuguuggccauugcagaaauuuguaagucuaauggccaauucauuagaaagaaacaucu	mmu-miR-n-25-3p	aaauaucuuucuaugguc	0	0	0	0	0	0	0	0	0
chr15	80078564	80078656	-	mmu-miR-n-26	ugcgugccucugcacagcaacuagcugaguccacuaggugggguuggugaaagaugucagaaucagcuguucugugaugaggcucuggaaug	mmu-miR-n-26-5p	guucugugaugaggcucuggaaug	0	0	0	0	0	0	835	203	0
chr15	80078564	80078656	-	mmu-miR-n-26	ugcgugccucugcacagcaacuagcugaguccacuaggugggguuggugaaagaugucagaaucagcuguucugugaugaggcucuggaaug	mmu-miR-n-26-3p	ugcgugccucugcacagcaacua	0	0	0	0	0	0	0	0	0
chr16	10608640	10608697	+	mmu-miR-n-27	gacuguguucuguuguuggugcugugucccugugcagccaugacggaagacuguguu	mmu-miR-n-27-5p	agccaugacggaagacuguguu	0	0	0	0	0	0	14	0	0
chr16	10608640	10608697	+	mmu-miR-n-27	gacuguguucuguuguuggugcugugucccugugcagccaugacggaagacuguguu	mmu-miR-n-27-3p	gacuguguucuguuguuggugc	0	0	0	0	0	0	1	0	0
chr17	24720771	24720838	+	mmu-miR-n-28	acucucucacucugcaugguuacacaagguuuuacccgugugacuuucguacggagagagagagaaa	mmu-miR-n-28-5p	acucucucacucugcaug	48	36	22	61	50	104	0	36	0
chr17	24720771	24720838	+	mmu-miR-n-28	acucucucacucugcaugguuacacaagguuuuacccgugugacuuucguacggagagagagagaaa	mmu-miR-n-28-3p	uacggagagagagagaaa	0	0	0	0	0	0	0	0	0
chr17	62456986	62457055	-	mmu-miR-n-29	aauuuugaaguugguuugaggccuugcccuggucuuuccagggcaagguuauagaaauuucagacaaua	mmu-miR-n-29-5p	auagaaauuucagacaaua	762	499	360	836	659	1019	1662	407	1003
chr17	62456986	62457055	-	mmu-miR-n-29	aauuuugaaguugguuugaggccuugcccuggucuuuccagggcaagguuauagaaauuucagacaaua	mmu-miR-n-29-3p	aauuuugaaguugguuugagg	0	0	0	0	0	0	0	0	0
chr17	56358572	56358635	+	mmu-miR-n-30	gggaggaugucaggaugcagacuguccuuuccagugccucaguuggucugagcaucuuccagg	mmu-miR-n-30-5p	uuggucugagcaucuuccagg	0	2	0	0	0	0	0	13	0
chr17	56358572	56358635	+	mmu-miR-n-30	gggaggaugucaggaugcagacuguccuuuccagugccucaguuggucugagcaucuuccagg	mmu-miR-n-30-3p	gggaggaugucaggaugcagacu	0	1	0	0	0	0	0	2	0
chr17	94869910	94869985	-	mmu-miR-n-31	cucugguuucucuucagaucauauaaauuuuuugccuuuuacuaaagauuucuguggagaggaacaacucugagu	mmu-miR-n-31-5p	guggagaggaacaacucugagu	20	0	0	0	19	0	0	0	40
chr17	94869910	94869985	-	mmu-miR-n-31	cucugguuucucuucagaucauauaaauuuuuugccuuuuacuaaagauuucuguggagaggaacaacucugagu	mmu-miR-n-31-3p	cucugguuucucuucaga	1	0	0	0	1	0	0	0	2
chr17	56749644	56749707	-	mmu-miR-n-32	gggaggaugucaggaugcagacuguccuuuccagugccucaguuggucugagcaucuuccagg	mmu-miR-n-32-5p	uuggucugagcaucuuccagg	0	2	0	0	0	0	0	13	0
chr17	56749644	56749707	-	mmu-miR-n-32	gggaggaugucaggaugcagacuguccuuuccagugccucaguuggucugagcaucuuccagg	mmu-miR-n-32-3p	gggaggaugucaggaugcagacu	0	1	0	0	0	0	0	2	0
chr17	56515795	56515850	+	mmu-miR-n-33	cugccaucagcccccuuacuguacugaaucucucaguaagggggcugauggcagc	mmu-miR-n-33-5p	uaagggggcugauggcagc	0	0	0	0	0	0	0	1	0
chr17	56515795	56515850	+	mmu-miR-n-33	cugccaucagcccccuuacuguacugaaucucucaguaagggggcugauggcagc	mmu-miR-n-33-3p	cugccaucagcccccuuacu	0	0	0	0	0	0	0	1	0
chr17	56515794	56515849	-	mmu-miR-n-34	cugccaucagcccccuuacugagagauucaguacaguaagggggcugauggcagc	mmu-miR-n-34-5p	cugccaucagcccccuuacu	0	0	0	0	0	0	0	1	0
chr17	56515794	56515849	-	mmu-miR-n-34	cugccaucagcccccuuacugagagauucaguacaguaagggggcugauggcagc	mmu-miR-n-34-3p	uaagggggcugauggcagc	0	0	0	0	0	0	0	1	0
chr17	56358572	56358636	+	mmu-miR-n-35	gggaggaugucaggaugcagacuguccuuuccagugccucaguuggucugagcaucuuccaggc	mmu-miR-n-35-5p	uuggucugagcaucuuccaggc	4	0	0	0	0	0	20	0	0
chr17	56358572	56358636	+	mmu-miR-n-35	gggaggaugucaggaugcagacuguccuuuccagugccucaguuggucugagcaucuuccaggc	mmu-miR-n-35-3p	gggaggaugucaggaugcaga	1	0	0	0	0	0	1	0	0
chr17	56749643	56749707	-	mmu-miR-n-36	gggaggaugucaggaugcagacuguccuuuccagugccucaguuggucugagcaucuuccaggc	mmu-miR-n-36-5p	uuggucugagcaucuuccaggc	4	0	0	0	0	0	20	0	0
chr17	56749643	56749707	-	mmu-miR-n-36	gggaggaugucaggaugcagacuguccuuuccagugccucaguuggucugagcaucuuccaggc	mmu-miR-n-36-3p	gggaggaugucaggaugcaga	1	0	0	0	0	0	1	0	0
chr19	36891582	36891623	+	mmu-miR-n-37	ugcucuagagaggucucugauguccucgaccucagagcaga	mmu-miR-n-37-5p	ccucgaccucagagcaga	0	0	143	54	40	0	191	0	0
chr19	36891582	36891623	+	mmu-miR-n-37	ugcucuagagaggucucugauguccucgaccucagagcaga	mmu-miR-n-37-3p	ugcucuagagaggucucugau	0	0	0	0	0	0	0	0	0
chr19	59470248	59470310	+	mmu-miR-n-38	ccuauauauaggacuuugggcggcuccuggccucagcuaccuccagguccuauauauagcuu	mmu-miR-n-38-5p	ccuauauauaggacuuugggcg	0	0	1	5	0	0	7	0	0
chr19	59470248	59470310	+	mmu-miR-n-38	ccuauauauaggacuuugggcggcuccuggccucagcuaccuccagguccuauauauagcuu	mmu-miR-n-38-3p	cuccagguccuauauauagcuu	0	0	1	1	0	0	2	0	0
chr19	8888537	8888597	-	mmu-miR-n-39	augucuucggugcuugcggcuucccguucgcggguucuauccucagacgccggaacacuu	mmu-miR-n-39-5p	ucuauccucagacgccggaacacuu	0	0	19	0	0	0	0	0	0
chr19	8888537	8888597	-	mmu-miR-n-39	augucuucggugcuugcggcuucccguucgcggguucuauccucagacgccggaacacuu	mmu-miR-n-39-3p	augucuucggugcuugcggcuucc	0	0	1	0	0	0	0	0	0
chr19	59470248	59470309	+	mmu-miR-n-40	ccuauauauaggacuuugggcggcuccuggccucagcuaccuccagguccuauauauagcu	mmu-miR-n-40-5p	uaccuccagguccuauauauagcu	0	0	0	0	3	0	0	0	0
chr19	59470248	59470309	+	mmu-miR-n-40	ccuauauauaggacuuugggcggcuccuggccucagcuaccuccagguccuauauauagcu	mmu-miR-n-40-3p	ccuauauauaggacuuugggcgg	0	0	0	0	2	0	0	0	0
chr19	59470249	59470310	+	mmu-miR-n-41	cuauauauaggacuuugggcggcuccuggccucagcuaccuccagguccuauauauagcuu	mmu-miR-n-41-5p	uccagguccuauauauagcuu	0	2	0	0	0	0	0	0	0
chr19	59470249	59470310	+	mmu-miR-n-41	cuauauauaggacuuugggcggcuccuggccucagcuaccuccagguccuauauauagcuu	mmu-miR-n-41-3p	cuauauauaggacuuugggcgg	0	3	0	0	0	0	0	0	0
chr19	59470248	59470311	+	mmu-miR-n-42	ccuauauauaggacuuugggcggcuccuggccucagcuaccuccagguccuauauauagcuug	mmu-miR-n-42-5p	ccuauauauaggacuuugggcg	0	0	0	0	0	0	0	1	0
chr19	59470248	59470311	+	mmu-miR-n-42	ccuauauauaggacuuugggcggcuccuggccucagcuaccuccagguccuauauauagcuug	mmu-miR-n-42-3p	uccagguccuauauauagcuug	0	0	0	0	0	0	0	1	0
chr1	194762281	194762363	+	mmu-miR-n-43	uaaggugcagcucuucucaugggcaaccuaccuggaaacaagaaggucuuguccuggcucaggugaggagagagcucugagu	mmu-miR-n-43-5p	ucaggugaggagagagcucugagu	0	0	0	0	0	0	9	9	0
chr1	194762281	194762363	+	mmu-miR-n-43	uaaggugcagcucuucucaugggcaaccuaccuggaaacaagaaggucuuguccuggcucaggugaggagagagcucugagu	mmu-miR-n-43-3p	uaaggugcagcucuucucaugggcaa	0	0	0	0	0	0	0	0	0
chr1	14220418	14220503	+	mmu-miR-n-44	acuuugaggacugaagugguuuauuuuuaaagcuccaugcuaguuguucacuggauggaguuugaugguacgguuuguaaauugc	mmu-miR-n-44-5p	acuuugaggacugaagug	0	0	0	0	0	0	0	0	42
chr1	14220418	14220503	+	mmu-miR-n-44	acuuugaggacugaagugguuuauuuuuaaagcuccaugcuaguuguucacuggauggaguuugaugguacgguuuguaaauugc	mmu-miR-n-44-3p	guacgguuuguaaauugc	0	0	0	0	0	0	0	0	0
chr1	14220417	14220504	+	mmu-miR-n-45	cacuuugaggacugaagugguuuauuuuuaaagcuccaugcuaguuguucacuggauggaguuugaugguacgguuuguaaauugcu	mmu-miR-n-45-5p	cacuuugaggacugaagu	0	0	0	33	0	0	0	0	0
chr1	14220417	14220504	+	mmu-miR-n-45	cacuuugaggacugaagugguuuauuuuuaaagcuccaugcuaguuguucacuggauggaguuugaugguacgguuuguaaauugcu	mmu-miR-n-45-3p	uacgguuuguaaauugcu	0	0	0	0	0	0	0	0	0
chr1	106202178	106202244	+	mmu-miR-n-46	cuugguuguacuuggguucuugcucagcuguuucuguccugcuguggaaucccuucaaccuugugg	mmu-miR-n-46-5p	uguggaaucccuucaaccuugugg	0	0	0	0	2	0	0	0	0
chr1	106202178	106202244	+	mmu-miR-n-46	cuugguuguacuuggguucuugcucagcuguuucuguccugcuguggaaucccuucaaccuugugg	mmu-miR-n-46-3p	cuugguuguacuuggguucuugcucagcu	0	0	0	0	2	0	0	0	0
chr2	28495932	28495983	+	mmu-miR-n-47	aucucgcuggggccuccaauuguuggaccccaggggcccaaguguugagaa	mmu-miR-n-47-5p	aucucgcuggggccucca	169	0	149	204	118	339	662	248	0
chr2	28495932	28495983	+	mmu-miR-n-47	aucucgcuggggccuccaauuguuggaccccaggggcccaaguguugagaa	mmu-miR-n-47-3p	ggggcccaaguguugagaa	0	0	0	0	0	0	0	0	0
chr2	18177241	18177305	+	mmu-miR-n-48	ucugcuagguagugguggaacugcugcugauuccuguuugcuauucugacucuaccuaacugga	mmu-miR-n-48-5p	uauucugacucuaccuaacugga	7	0	0	7	0	0	0	0	0
chr2	18177241	18177305	+	mmu-miR-n-48	ucugcuagguagugguggaacugcugcugauuccuguuugcuauucugacucuaccuaacugga	mmu-miR-n-48-3p	ucugcuagguagugguggaacu	1	0	0	1	0	0	0	0	0
chr2	65846244	65846309	+	mmu-miR-n-49	uguuuuuaucaggcuguguucauggaaaccaaaggaggcaugagcaaagcuugauagauuccaca	mmu-miR-n-49-5p	uguuuuuaucaggcuguguuca	0	0	0	0	0	0	0	2	0
chr2	65846244	65846309	+	mmu-miR-n-49	uguuuuuaucaggcuguguucauggaaaccaaaggaggcaugagcaaagcuugauagauuccaca	mmu-miR-n-49-3p	agcaaagcuugauagauuccaca	0	0	0	0	0	0	0	1	0
chr2	181459529	181459621	+	mmu-miR-n-50	ucggccaccgccccagucccgcccccgcccccgccugccggccccgccccccgcuccgccggcugggcgcagcgggcuggccggggccgagu	mmu-miR-n-50-5p	cagcgggcuggccggggccgagu	0	0	0	0	0	0	0	0	7
chr2	181459529	181459621	+	mmu-miR-n-50	ucggccaccgccccagucccgcccccgcccccgccugccggccccgccccccgcuccgccggcugggcgcagcgggcuggccggggccgagu	mmu-miR-n-50-3p	ucggccaccgccccagucccgccccc	0	0	0	0	0	0	0	0	0
chr2	174330091	174330144	+	mmu-miR-n-51	aagagcggcggcggcggcggcggcggcagcagcucccgcggcuccugcucugc	mmu-miR-n-51-5p	ucccgcggcuccugcucugc	0	0	0	3	0	0	0	0	0
chr2	174330091	174330144	+	mmu-miR-n-51	aagagcggcggcggcggcggcggcggcagcagcucccgcggcuccugcucugc	mmu-miR-n-51-3p	aagagcggcggcggcggcggcgg	0	0	0	1	0	0	0	0	0
chr2	158356420	158356492	-	mmu-miR-n-52	augccgaaagccuuuccccguguuuggaggaucacacuuguccuugccaaacccuggugcuuucgaacaauc	mmu-miR-n-52-5p	cuggugcuuucgaacaauc	0	11	0	0	0	0	0	0	19
chr2	158356420	158356492	-	mmu-miR-n-52	augccgaaagccuuuccccguguuuggaggaucacacuuguccuugccaaacccuggugcuuucgaacaauc	mmu-miR-n-52-3p	augccgaaagccuuuccccgug	0	0	0	0	0	0	0	0	0
chr2	180894043	180894101	-	mmu-miR-n-53	gcauucaccgcgugccuuaauuguauagacauuaaaucaagguccgcugugaacacgc	mmu-miR-n-53-5p	caagguccgcugugaacacgc	0	7	0	0	0	0	13	0	0
chr2	180894043	180894101	-	mmu-miR-n-53	gcauucaccgcgugccuuaauuguauagacauuaaaucaagguccgcugugaacacgc	mmu-miR-n-53-3p	gcauucaccgcgugccuuaau	0	0	0	0	0	0	0	0	0
chr2	92184190	92184243	-	mmu-miR-n-54	agaggcuggagcugccgcugcugcuucugcugcugcugcucugggccucucgc	mmu-miR-n-54-5p	ugcugcugcucugggccucucgc	0	0	0	0	0	2	0	0	0
chr2	92184190	92184243	-	mmu-miR-n-54	agaggcuggagcugccgcugcugcuucugcugcugcugcucugggccucucgc	mmu-miR-n-54-3p	agaggcuggagcugccgc	0	0	0	0	0	1	0	0	0
chr2	115854777	115854846	-	mmu-miR-n-55	cgaggcucuggggaaggaaagaacggugcauuuggaaaaggugugucuuuccuccccagugcuucuaau	mmu-miR-n-55-5p	cgaggcucuggggaaggaaaga	0	0	0	1	0	0	0	0	0
chr2	115854777	115854846	-	mmu-miR-n-55	cgaggcucuggggaaggaaagaacggugcauuuggaaaaggugugucuuuccuccccagugcuucuaau	mmu-miR-n-55-3p	uuuccuccccagugcuucuaau	0	0	0	1	0	0	0	0	0
chr2	121581934	121581993	-	mmu-miR-n-56	acgugcugaauuccaucccacuggcaucugaaaucccagacuuggcacucagcaugaua	mmu-miR-n-56-5p	agacuuggcacucagcaugaua	0	0	0	0	0	0	12	0	0
chr2	121581934	121581993	-	mmu-miR-n-56	acgugcugaauuccaucccacuggcaucugaaaucccagacuuggcacucagcaugaua	mmu-miR-n-56-3p	acgugcugaauuccaucccacugg	0	0	0	0	0	0	0	0	0
chr3	88215985	88216039	+	mmu-miR-n-57	aagcaucccucucccggucucgacgcaucccgggagcggguggcuggugugagc	mmu-miR-n-57-5p	aagcaucccucucccggucuc	0	0	0	0	0	0	5	0	0
chr3	88215985	88216039	+	mmu-miR-n-57	aagcaucccucucccggucucgacgcaucccgggagcggguggcuggugugagc	mmu-miR-n-57-3p	ggagcggguggcuggugugagc	0	0	0	0	0	0	1	0	0
chr3	17795684	17795741	-	mmu-miR-n-58	gcauucaccgcgugccuuaauuguaugacauuaaaucaagguccgcugugaacacgg	mmu-miR-n-58-5p	ucaagguccgcugugaacacgg	0	0	0	0	0	0	8	0	0
chr3	17795684	17795741	-	mmu-miR-n-58	gcauucaccgcgugccuuaauuguaugacauuaaaucaagguccgcugugaacacgg	mmu-miR-n-58-3p	gcauucaccgcgugccuuaauu	0	0	0	0	0	0	0	0	0
chr3	55887283	55887339	-	mmu-miR-n-59	aggagacacaguccuugcaggcaguuccagcacgucugugggucuguuuguccguc	mmu-miR-n-59-5p	ucugugggucuguuuguccguc	0	0	0	11	0	13	56	35	18
chr3	55887283	55887339	-	mmu-miR-n-59	aggagacacaguccuugcaggcaguuccagcacgucugugggucuguuuguccguc	mmu-miR-n-59-3p	aggagacacaguccuugcaggca	0	0	0	0	0	0	0	0	0
chr3	69593552	69593616	-	mmu-miR-n-60	aggaaucuggaaaacaugggcgugacgugcauggaagagaguggcgccuguguccagguuuucc	mmu-miR-n-60-5p	aggaaucuggaaaacaugggcgu	0	0	0	0	0	0	10	0	0
chr3	69593552	69593616	-	mmu-miR-n-60	aggaaucuggaaaacaugggcgugacgugcauggaagagaguggcgccuguguccagguuuucc	mmu-miR-n-60-3p	gccuguguccagguuuucc	0	0	0	0	0	0	0	0	0
chr3	88215614	88215670	-	mmu-miR-n-61	uucgguuaucuagcuuuaugaagacuccacaccacucauacagcuagauaaccaaa	mmu-miR-n-61-5p	uucgguuaucuagcuuuauga	29	17	22	30	20	34	71	27	0
chr3	88215614	88215670	-	mmu-miR-n-61	uucgguuaucuagcuuuaugaagacuccacaccacucauacagcuagauaaccaaa	mmu-miR-n-61-3p	auacagcuagauaaccaaa	4	6	3	11	4	1	12	1	0
chr3	147057718	147057784	-	mmu-miR-n-62	ggugagggucuggagugagaauccagagugugggggcagacacauucacaccaggaguggagccug	mmu-miR-n-62-5p	acaccaggaguggagccug	16	0	0	0	0	0	54	0	23
chr3	147057718	147057784	-	mmu-miR-n-62	ggugagggucuggagugagaauccagagugugggggcagacacauucacaccaggaguggagccug	mmu-miR-n-62-3p	ggugagggucuggaguga	0	0	0	0	0	0	0	0	0
chr3	131623142	131623207	+	mmu-miR-n-63	acugagcucgggacuuuaacucuucuggaagagcaguaccggaucugaacuccugagcccucucu	mmu-miR-n-63-5p	ucugaacuccugagcccucucu	0	0	1	0	0	0	0	0	0
chr3	131623142	131623207	+	mmu-miR-n-63	acugagcucgggacuuuaacucuucuggaagagcaguaccggaucugaacuccugagcccucucu	mmu-miR-n-63-3p	acugagcucgggacuuuaacuc	0	0	1	0	0	0	0	0	0
chr3	3123754	3123817	+	mmu-miR-n-64	ucuguagagcaugagacucuuagucucagggucauggguuggagccccauguugugcaagaag	mmu-miR-n-64-5p	ucuguagagcaugagacuc	0	0	0	0	11	0	0	0	0
chr3	3123754	3123817	+	mmu-miR-n-64	ucuguagagcaugagacucuuagucucagggucauggguuggagccccauguugugcaagaag	mmu-miR-n-64-3p	gccccauguugugcaagaag	0	0	0	0	0	0	0	0	0
chr3	55887284	55887338	-	mmu-miR-n-65	ggagacacaguccuugcaggcaguuccagcacgucugugggucuguuuguccgu	mmu-miR-n-65-5p	ucugugggucuguuuguccgu	0	0	0	0	8	0	0	0	0
chr3	55887284	55887338	-	mmu-miR-n-65	ggagacacaguccuugcaggcaguuccagcacgucugugggucuguuuguccgu	mmu-miR-n-65-3p	ggagacacaguccuugcaggca	0	0	0	0	0	0	0	0	0
chr3	96220063	96220111	+	mmu-miR-n-66	uguacauggcggcggugcuggaguaccuaacggccgagauccuggagc	mmu-miR-n-66-5p	ccuaacggccgagauccuggagc	0	0	0	0	0	0	0	1	0
chr3	96220063	96220111	+	mmu-miR-n-66	uguacauggcggcggugcuggaguaccuaacggccgagauccuggagc	mmu-miR-n-66-3p	uguacauggcggcggugcuggag	0	0	0	0	0	0	0	3	0
chr4	141046715	141046764	-	mmu-miR-n-67	acaggguggggcaggcguagaccuuccugccucugcucuccuccugacg	mmu-miR-n-67-5p	ugccucugcucuccuccugacg	0	0	0	0	0	0	10	0	0
chr4	141046715	141046764	-	mmu-miR-n-67	acaggguggggcaggcguagaccuuccugccucugcucuccuccugacg	mmu-miR-n-67-3p	acaggguggggcaggcguaga	0	0	0	0	0	0	0	0	0
chr4	11183831	11183871	+	mmu-miR-n-68	gggguuccugggugucacgcaaaucccgaacgagccccca	mmu-miR-n-68-5p	aucccgaacgagccccca	0	0	391	679	429	0	0	0	0
chr4	11183831	11183871	+	mmu-miR-n-68	gggguuccugggugucacgcaaaucccgaacgagccccca	mmu-miR-n-68-3p	gggguuccuggguguc	0	0	0	0	0	0	0	0	0
chr4	32242498	32242565	+	mmu-miR-n-69	uugggcuggaucagaaauggcucaguggauaaaggcacuagggagccaagucugacuagccugagca	mmu-miR-n-69-5p	ccaagucugacuagccugagca	0	0	0	0	0	0	0	1	0
chr4	32242498	32242565	+	mmu-miR-n-69	uugggcuggaucagaaauggcucaguggauaaaggcacuagggagccaagucugacuagccugagca	mmu-miR-n-69-3p	uugggcuggaucagaaaugg	0	0	0	0	0	0	0	1	0
chr4	58531519	58531583	+	mmu-miR-n-70	ggggguguagcucaguggaaugguacuugccuaugaugugcaugacccuggguucaauccccaa	mmu-miR-n-70-5p	ggggguguagcucagugg	16	0	0	0	0	0	0	0	0
chr4	58531519	58531583	+	mmu-miR-n-70	ggggguguagcucaguggaaugguacuugccuaugaugugcaugacccuggguucaauccccaa	mmu-miR-n-70-3p	ccuggguucaauccccaa	0	0	0	0	0	0	0	0	0
chr5	100699291	100699367	+	mmu-miR-n-71	ggggcuguagcucagaugguagaguauuuggcuagcauguaggaagcugaggacucuauucaggccucaaacccac	mmu-miR-n-71-5p	ggggcuguagcucagaugguaga	0	0	0	0	0	0	0	0	12
chr5	100699291	100699367	+	mmu-miR-n-71	ggggcuguagcucagaugguagaguauuuggcuagcauguaggaagcugaggacucuauucaggccucaaacccac	mmu-miR-n-71-3p	uauucaggccucaaacccac	0	0	0	0	0	0	0	0	0
chr5	90969069	90969136	+	mmu-miR-n-72	agcccaaacacuuucucucaaauguuuguuauaguaaugcaaaauuugagagaaauguuugggcuca	mmu-miR-n-72-5p	uugagagaaauguuugggcuca	0	0	0	0	0	0	8	0	0
chr5	90969069	90969136	+	mmu-miR-n-72	agcccaaacacuuucucucaaauguuuguuauaguaaugcaaaauuugagagaaauguuugggcuca	mmu-miR-n-72-3p	agcccaaacacuuucucucaaau	0	0	0	0	0	0	0	0	0
chr5	22430357	22430406	-	mmu-miR-n-73	ucugaucucggaagcuaagcaggccugcuuaguacuuggaugggagacc	mmu-miR-n-73-5p	aguacuuggaugggagacc	0	0	0	0	21	0	0	0	0
chr5	22430357	22430406	-	mmu-miR-n-73	ucugaucucggaagcuaagcaggccugcuuaguacuuggaugggagacc	mmu-miR-n-73-3p	ucugaucucggaagcuaagcag	0	0	0	0	29	0	0	0	0
chr6	70855510	70855579	+	mmu-miR-n-74	aguucugcugcucaugggcccuguguccccagcccugggaccuagggauaaguuugguugcagacauug	mmu-miR-n-74-5p	uaaguuugguugcagacauug	0	0	0	0	0	0	0	0	11
chr6	70855510	70855579	+	mmu-miR-n-74	aguucugcugcucaugggcccuguguccccagcccugggaccuagggauaaguuugguugcagacauug	mmu-miR-n-74-3p	aguucugcugcucaugggcc	0	0	0	0	0	0	0	0	0
chr6	136443010	136443080	+	mmu-miR-n-75	aauccgggacgagcccccacauguaaggcccccgaaacuggggagacuuccacucgaguccugggaugag	mmu-miR-n-75-5p	aauccgggacgagccccca	0	0	0	0	0	14	0	0	0
chr6	136443010	136443080	+	mmu-miR-n-75	aauccgggacgagcccccacauguaaggcccccgaaacuggggagacuuccacucgaguccugggaugag	mmu-miR-n-75-3p	uccacucgaguccugggaugag	0	0	0	0	0	0	0	0	0
chr6	92989620	92989669	-	mmu-miR-n-76	gagagaacucaggagaagacagacauaacuguugaagccaguuccucag	mmu-miR-n-76-5p	gagagaacucaggagaag	0	0	0	12	0	0	0	0	0
chr6	92989620	92989669	-	mmu-miR-n-76	gagagaacucaggagaagacagacauaacuguugaagccaguuccucag	mmu-miR-n-76-3p	aagccaguuccucag	0	0	0	0	0	0	0	0	0
chr7	79505280	79505336	-	mmu-miR-n-77	uucgguuaucuagcuuuaugacggcucuguggcacucauacagcuagauaaccaaa	mmu-miR-n-77-5p	uucgguuaucuagcuuuauga	26	17	22	31	19	26	63	27	0
chr7	79505280	79505336	-	mmu-miR-n-77	uucgguuaucuagcuuuaugacggcucuguggcacucauacagcuagauaaccaaa	mmu-miR-n-77-3p	auacagcuagauaaccaaa	3	5	3	9	2	1	11	1	0
chr7	110062117	110062179	+	mmu-miR-n-78	ucgaccugaccuucgcgcggagcgagucccugggcgcucgcucgguguggaagccggucgga	mmu-miR-n-78-5p	cucgguguggaagccggucgga	0	0	0	0	1	0	0	0	0
chr7	110062117	110062179	+	mmu-miR-n-78	ucgaccugaccuucgcgcggagcgagucccugggcgcucgcucgguguggaagccggucgga	mmu-miR-n-78-3p	ucgaccugaccuucgcgcggagcg	0	0	0	0	1	0	0	0	0
chr7	11139014	11139079	-	mmu-miR-n-79	aucccggacgagccuccaaauguaagacgccccuuccggggacccccacucuagucucgggagug	mmu-miR-n-79-5p	aucccggacgagccucca	0	544	0	680	0	0	0	0	0
chr7	11139014	11139079	-	mmu-miR-n-79	aucccggacgagccuccaaauguaagacgccccuuccggggacccccacucuagucucgggagug	mmu-miR-n-79-3p	cccacucuagucucgggagug	0	0	0	0	0	0	0	0	0
chr7	28351506	28351568	+	mmu-miR-n-80	uagcacuuguauggguuuuuguugaacuagugggcaaaaacuggaaaacaagugcaagaaca	mmu-miR-n-80-5p	uagcacuuguauggguuuuuguu	0	0	0	0	0	0	0	0	89
chr7	28351506	28351568	+	mmu-miR-n-80	uagcacuuguauggguuuuuguugaacuagugggcaaaaacuggaaaacaagugcaagaaca	mmu-miR-n-80-3p	gcaaaaacuggaaaacaagugcaagaaca	0	0	0	0	0	0	0	0	1
chr7	143531460	143531520	-	mmu-miR-n-81	cagcacuguucguaaccugucagccuugcuguggcugguggguuccauuccagugcuaca	mmu-miR-n-81-5p	cagcacuguucguaaccugucagcc	0	14	0	0	11	0	49	17	0
chr7	143531460	143531520	-	mmu-miR-n-81	cagcacuguucguaaccugucagccuugcuguggcugguggguuccauuccagugcuaca	mmu-miR-n-81-3p	cugguggguuccauuccagugcuaca	0	0	0	0	0	0	0	0	0
chr7	51827644	51827694	+	mmu-miR-n-82	gaggggaaucugacugucuaaugacugacaaugauugguuccaaccuuca	mmu-miR-n-82-5p	gaggggaaucugacuguc	0	0	0	52	0	0	0	0	58
chr7	51827644	51827694	+	mmu-miR-n-82	gaggggaaucugacugucuaaugacugacaaugauugguuccaaccuuca	mmu-miR-n-82-3p	caaugauugguuccaaccuuca	0	0	0	0	0	0	0	0	0
chr7	109520119	109520180	+	mmu-miR-n-83	uccgaggcuagagucacgcucagguauugcuuguugccuuagugugcuuaaguccucgaag	mmu-miR-n-83-5p	uccgaggcuagagucacgcuca	0	0	0	0	0	0	0	7	0
chr7	109520119	109520180	+	mmu-miR-n-83	uccgaggcuagagucacgcucagguauugcuuguugccuuagugugcuuaaguccucgaag	mmu-miR-n-83-3p	uuagugugcuuaaguccucgaag	0	0	0	0	0	0	0	7	0
chr7	51827645	51827693	+	mmu-miR-n-84	aggggaaucugacugucuaaugacugacaaugauugguuccaaccuuc	mmu-miR-n-84-5p	aggggaaucugacugucu	0	0	0	0	0	27	0	0	0
chr7	51827645	51827693	+	mmu-miR-n-84	aggggaaucugacugucuaaugacugacaaugauugguuccaaccuuc	mmu-miR-n-84-3p	acaaugauugguuccaaccuuc	0	0	0	0	0	0	0	0	0
chr7	113605190	113605260	+	mmu-miR-n-85	uggagaagguuauuaggauauuccuugaaggauauauuuuccccugcaucucuccucccuccuucccuuu	mmu-miR-n-85-5p	uggagaagguuauuagga	12	0	0	0	0	0	0	0	0
chr7	113605190	113605260	+	mmu-miR-n-85	uggagaagguuauuaggauauuccuugaaggauauauuuuccccugcaucucuccucccuccuucccuuu	mmu-miR-n-85-3p	cucccuccuucccuuu	0	0	0	0	0	0	0	0	0
chr7	109520119	109520181	+	mmu-miR-n-86	uccgaggcuagagucacgcucagguauugcuuguugccuuagugugcuuaaguccucgaaga	mmu-miR-n-86-5p	uccgaggcuagagucacgcuca	0	0	0	0	0	7	0	0	0
chr7	109520119	109520181	+	mmu-miR-n-86	uccgaggcuagagucacgcucagguauugcuuguugccuuagugugcuuaaguccucgaaga	mmu-miR-n-86-3p	uagugugcuuaaguccucgaaga	0	0	0	0	0	6	0	0	0
chr7	7298890	7298943	-	mmu-miR-n-87	aggcagggggaugacugugagugauuuugucacagucaaagccccugccucgu	mmu-miR-n-87-5p	acagucaaagccccugccucgu	0	0	0	1	0	0	0	0	0
chr7	7298890	7298943	-	mmu-miR-n-87	aggcagggggaugacugugagugauuuugucacagucaaagccccugccucgu	mmu-miR-n-87-3p	aggcagggggaugacuguga	0	0	0	1	0	0	0	0	0
chr7	28351506	28351565	+	mmu-miR-n-88	uagcacuuguauggguuuuuguugaacuagugggcaaaaacuggaaaacaagugcaaga	mmu-miR-n-88-5p	uagcacuuguauggguuuuuguu	0	0	0	0	0	0	260	0	0
chr7	28351506	28351565	+	mmu-miR-n-88	uagcacuuguauggguuuuuguugaacuagugggcaaaaacuggaaaacaagugcaaga	mmu-miR-n-88-3p	aaaaacuggaaaacaagugcaaga	0	0	0	0	0	0	1	0	0
chr7	51827646	51827692	+	mmu-miR-n-89	ggggaaucugacugucuaaugacugacaaugauugguuccaaccuu	mmu-miR-n-89-5p	ggggaaucugacugucuaau	0	0	0	0	0	0	11	0	0
chr7	51827646	51827692	+	mmu-miR-n-89	ggggaaucugacugucuaaugacugacaaugauugguuccaaccuu	mmu-miR-n-89-3p	cugacaaugauugguuccaaccuu	0	0	0	0	0	0	0	0	0
chr7	121040347	121040416	-	mmu-miR-n-90	agcagagguaucucuuccauucccaguuggcucugcucacuagcuggugauuggaagacacucugcaau	mmu-miR-n-90-5p	ugauuggaagacacucugcaau	0	0	0	0	0	0	9	0	0
chr7	121040347	121040416	-	mmu-miR-n-90	agcagagguaucucuuccauucccaguuggcucugcucacuagcuggugauuggaagacacucugcaau	mmu-miR-n-90-3p	agcagagguaucucuuccauuccca	0	0	0	0	0	0	0	0	0
chr8	66396467	66396533	-	mmu-miR-n-91	ugauuugacugagaauguccugcauagacgcauguguuuuagcacuuaguucuuaguugguggagc	mmu-miR-n-91-5p	guucuuaguugguggagc	0	0	0	0	0	0	18	0	15
chr8	66396467	66396533	-	mmu-miR-n-91	ugauuugacugagaauguccugcauagacgcauguguuuuagcacuuaguucuuaguugguggagc	mmu-miR-n-91-3p	ugauuugacugagaaugu	0	0	0	0	0	0	0	0	0
chr8	72548504	72548561	+	mmu-miR-n-92	acucgggacuggagggaugggcuuccuaacggaagcgcacccuucaaguccuggaac	mmu-miR-n-92-5p	cgcacccuucaaguccuggaac	0	0	0	2	0	0	0	3	0
chr8	72548504	72548561	+	mmu-miR-n-92	acucgggacuggagggaugggcuuccuaacggaagcgcacccuucaaguccuggaac	mmu-miR-n-92-3p	acucgggacuggagggauggg	0	0	0	1	0	0	0	1	0
chr8	93862118	93862177	+	mmu-miR-n-93	ucggcaccgacacaaggauccuguuacagacaccccggucccugauaucgaugcugugc	mmu-miR-n-93-5p	ucccugauaucgaugcugugc	0	0	0	0	0	0	9	4	0
chr8	93862118	93862177	+	mmu-miR-n-93	ucggcaccgacacaaggauccuguuacagacaccccggucccugauaucgaugcugugc	mmu-miR-n-93-3p	ucggcaccgacacaaggauccugu	0	0	0	0	0	0	2	1	0
chr8	25624785	25624869	+	mmu-miR-n-94	ugucucucucugucuugucucauuguguggcccuggcuguccuggaacucacuauguagaccagacugguccggaacucacaga	mmu-miR-n-94-5p	agacugguccggaacucacaga	0	0	0	0	0	2	0	0	0
chr8	25624785	25624869	+	mmu-miR-n-94	ugucucucucugucuugucucauuguguggcccuggcuguccuggaacucacuauguagaccagacugguccggaacucacaga	mmu-miR-n-94-3p	ugucucucucugucuug	0	0	0	0	0	0	0	0	0
chr8	99367508	99367571	-	mmu-miR-n-95	caauccuguuuuugugugguugcuguuguuuugguauuaguaacucaugaaaacaagauucug	mmu-miR-n-95-5p	uaacucaugaaaacaagauucug	0	0	0	0	0	0	33	13	0
chr8	99367508	99367571	-	mmu-miR-n-95	caauccuguuuuugugugguugcuguuguuuugguauuaguaacucaugaaaacaagauucug	mmu-miR-n-95-3p	caauccuguuuuugugugguugcu	0	0	0	0	0	0	0	0	0
chr8	21456094	21456150	-	mmu-miR-n-96	ugugacuccugagcucuguuccccaugauagguucagggauaaauggagucacaga	mmu-miR-n-96-5p	ugugacuccugagcucuguuccc	0	0	0	1	0	0	0	0	0
chr8	21456094	21456150	-	mmu-miR-n-96	ugugacuccugagcucuguuccccaugauagguucagggauaaauggagucacaga	mmu-miR-n-96-3p	uucagggauaaauggagucacaga	0	0	0	1	0	0	0	0	0
chr8	21594042	21594098	-	mmu-miR-n-97	ugugacuccugagcucuguuccccaugauagguucagggauaaauggagucacaga	mmu-miR-n-97-5p	ugugacuccugagcucuguuccc	0	0	0	1	0	0	0	0	0
chr8	21594042	21594098	-	mmu-miR-n-97	ugugacuccugagcucuguuccccaugauagguucagggauaaauggagucacaga	mmu-miR-n-97-3p	uucagggauaaauggagucacaga	0	0	0	1	0	0	0	0	0
chr9	108335906	108335967	+	mmu-miR-n-98	cgugugccaccaccgccugguugguauaaagucucuuaaaccaggaguaguggcacuaucu	mmu-miR-n-98-5p	cgugugccaccaccgccugguu	0	0	1	0	0	0	0	0	0
chr9	108335906	108335967	+	mmu-miR-n-98	cgugugccaccaccgccugguugguauaaagucucuuaaaccaggaguaguggcacuaucu	mmu-miR-n-98-3p	ccaggaguaguggcacuaucu	0	0	1	0	0	0	0	0	0
chr9	74966742	74966802	+	mmu-miR-n-99	ugugucacugggguuaugcuuugagguuucuaacucucaagccgggccuagugacucucu	mmu-miR-n-99-5p	ugugucacugggguuaugcuuuga	0	0	0	4	1	0	0	0	0
chr9	74966742	74966802	+	mmu-miR-n-99	ugugucacugggguuaugcuuugagguuucuaacucucaagccgggccuagugacucucu	mmu-miR-n-99-3p	aagccgggccuagugacucucu	0	0	0	1	1	0	0	0	0
chr9	120128780	120128851	+	mmu-miR-n-100	cugcacacuauuaaagcucagaguggaggccagucuuggccagugaacuucugagugucggaagugugcua	mmu-miR-n-100-5p	cugcacacuauuaaagcucagagu	0	11	0	0	0	0	0	0	0
chr9	120128780	120128851	+	mmu-miR-n-100	cugcacacuauuaaagcucagaguggaggccagucuuggccagugaacuucugagugucggaagugugcua	mmu-miR-n-100-3p	uucugagugucggaagugugcua	0	1	0	0	0	0	0	0	0
chr9	15313801	15313859	+	mmu-miR-n-101	uuugaggucuaucccgacggggcuucccuaguagccagacgucguuggaaacgccuca	mmu-miR-n-101-5p	uuugaggucuaucccgacggggcu	0	0	0	0	0	0	0	0	11
chr9	15313801	15313859	+	mmu-miR-n-101	uuugaggucuaucccgacggggcuucccuaguagccagacgucguuggaaacgccuca	mmu-miR-n-101-3p	gccagacgucguuggaaacgccuca	0	0	0	0	0	0	0	0	1
chr9	120128780	120128846	+	mmu-miR-n-102	cugcacacuauuaaagcucagaguggaggccagucuuggccagugaacuucugagugucggaagug	mmu-miR-n-102-5p	cugcacacuauuaaagcucagagu	0	0	0	0	0	0	0	0	37
chr9	120128780	120128846	+	mmu-miR-n-102	cugcacacuauuaaagcucagaguggaggccagucuuggccagugaacuucugagugucggaagug	mmu-miR-n-102-3p	uucugagugucggaagug	0	0	0	0	0	0	0	0	1
chr9	44387190	44387250	+	mmu-miR-n-103	guaggagguggagcggcugccugauucccucaugaaccucucugcugcuuuccuccuaga	mmu-miR-n-103-5p	guaggagguggagcggcugccugau	0	0	0	0	0	0	0	1	0
chr9	44387190	44387250	+	mmu-miR-n-103	guaggagguggagcggcugccugauucccucaugaaccucucugcugcuuuccuccuaga	mmu-miR-n-103-3p	ucucugcugcuuuccuccuaga	0	0	0	0	0	0	0	1	0
chr9	122981876	122981934	+	mmu-miR-n-104	uagguagaccaggcugaucuagccacgaacucacagagauccuccugucucugccuuc	mmu-miR-n-104-5p	uagguagaccaggcugaucu	5	0	0	0	0	0	0	0	0
chr9	122981876	122981934	+	mmu-miR-n-104	uagguagaccaggcugaucuagccacgaacucacagagauccuccugucucugccuuc	mmu-miR-n-104-3p	auccuccugucucugccuuc	1	0	0	0	0	0	0	0	0
chr9	113756831	113756879	+	mmu-miR-n-105	aaaaauaacaauacaggacucucuugaggcccuguaauuggaaugagu	mmu-miR-n-105-5p	aaaaauaacaauacaggacu	0	0	0	0	0	206	0	0	0
chr9	113756831	113756879	+	mmu-miR-n-105	aaaaauaacaauacaggacucucuugaggcccuguaauuggaaugagu	mmu-miR-n-105-3p	ccuguaauuggaaugagu	0	0	0	0	0	6	0	0	0
chr9	120128780	120128853	+	mmu-miR-n-106	cugcacacuauuaaagcucagaguggaggccagucuuggccagugaacuucugagugucggaagugugcuaca	mmu-miR-n-106-5p	cugcacacuauuaaagcucagagu	0	0	0	0	0	21	0	0	0
chr9	120128780	120128853	+	mmu-miR-n-106	cugcacacuauuaaagcucagaguggaggccagucuuggccagugaacuucugagugucggaagugugcuaca	mmu-miR-n-106-3p	uucugagugucggaagugugcuaca	0	0	0	0	0	2	0	0	0
chr9	122981876	122981935	+	mmu-miR-n-107	uagguagaccaggcugaucuagccacgaacucacagagauccuccugucucugccuucu	mmu-miR-n-107-5p	uagguagaccaggcugaucu	0	0	0	0	0	0	13	0	0
chr9	122981876	122981935	+	mmu-miR-n-107	uagguagaccaggcugaucuagccacgaacucacagagauccuccugucucugccuucu	mmu-miR-n-107-3p	auccuccugucucugccuucu	0	0	0	0	0	0	0	0	0
chr9	123089607	123089665	-	mmu-miR-n-108	agacccugcacgcauugguggcgugucuguguccuguucagaugugugcagaguccaa	mmu-miR-n-108-5p	ucagaugugugcagaguccaa	0	0	0	0	0	0	9	0	0
chr9	123089607	123089665	-	mmu-miR-n-108	agacccugcacgcauugguggcgugucuguguccuguucagaugugugcagaguccaa	mmu-miR-n-108-3p	agacccugcacgcauuggugg	0	0	0	0	0	0	0	0	0
chrX	119658624	119658710	+	mmu-miR-n-109	cucuuccccagcuacuugggugcuccauggcccucuaccucuguguaguguacaacugugggccccuaagugugcuuggaauaaaa	mmu-miR-n-109-5p	aagugugcuuggaauaaaa	0	0	31	0	0	0	0	44	0
chrX	119658624	119658710	+	mmu-miR-n-109	cucuuccccagcuacuugggugcuccauggcccucuaccucuguguaguguacaacugugggccccuaagugugcuuggaauaaaa	mmu-miR-n-109-3p	cucuuccccagcuacuugg	0	0	0	0	0	0	0	0	0
chrX	147484291	147484360	-	mmu-miR-n-110	agaaauguccuuuuuccacgagaaacaauccugcaguggguuguuccuaucgacaggagguuacacuuu	mmu-miR-n-110-5p	ccuaucgacaggagguuacacuuu	0	0	0	0	0	12	0	13	0
chrX	147484291	147484360	-	mmu-miR-n-110	agaaauguccuuuuuccacgagaaacaauccugcaguggguuguuccuaucgacaggagguuacacuuu	mmu-miR-n-110-3p	agaaauguccuuuuuccacgagaaa	0	0	0	0	0	0	0	0	0
chrX	5724811	5724871	-	mmu-miR-n-111	ucucucugcagugauggccgacuaggccaucuuuugaugcauguuucuguaguguagugg	mmu-miR-n-111-5p	guuucuguaguguagugg	0	0	0	0	0	69	0	0	0
chrX	5724811	5724871	-	mmu-miR-n-111	ucucucugcagugauggccgacuaggccaucuuuugaugcauguuucuguaguguagugg	mmu-miR-n-111-3p	ucucucugcagugaugg	0	0	0	0	0	0	0	0	0
